# Interactions between culturable bacteria are highly non-additive

**DOI:** 10.1101/2022.09.01.506178

**Authors:** Amichai Baichman-Kass, Tingting Song, Jonathan Friedman

## Abstract

Microorganisms are found in diverse communities whose structure and function are determined by interspecific interactions. Just as single species seldom exist in isolation, communities as a whole are also constantly challenged and affected by external species. Though much work has been done on characterizing how individual species affect each other through pairwise interactions, the joint effects of multiple species on a single (focal) species, remain under explored. As such, it is still unclear how single species effects combine to a community-level effect on a species of interest. To explore this relationship, we assayed over 14,000 communities of two, three, and four bacterial species, measuring the effect of single, pairs of, and trios of 61 affecting species on six different focal species. Our results demonstrate that joint effects of multiple species on a focal species are typically not given by the sum of the effects of individual affecting species. Rather, they are dominated by the strongest individual-species effect. Therefore, while joint effects of multiple species are often highly non-additive, they can still be derived from the effects of individual species, making it plausible to map complex interaction networks based on pairwise measurements. This finding is important for understanding the fate of species introduced into an occupied environment, and is relevant for applications in medicine and agriculture, such as probiotics and biocontrol agents, as well as for ecological questions surrounding migrating and invasive species.
